# Genome- and Transcriptome-wide Splicing Associations with Problematic Alcohol Use and Alcohol Use Disorder

**DOI:** 10.1101/2021.03.31.437932

**Authors:** Spencer B. Huggett, Ami S. Ikeda, Qingyue Yuan, Chelsie E. Benca-Bachman, Rohan H.C. Palmer

**Author notes:** Corresponding Author: Spencer B. Huggett, Behavioral Genetics of Addiction Laboratory – Department of Psychology, Emory University, 36 Eagle Row, Atlanta, GA 30322, USA.

## Abstract

Genetic mechanisms of alternative mRNA splicing have been shown in the brain for a variety of neuropsychiatric traits, but not substance use disorders. Our study used RNA-sequencing data on alcohol use disorder (AUD) in the brain’s reward circuitry (n=56; ages 40-73; 100% ‘Caucasian’; four brain regions) and genome-wide association data on problematic alcohol use (n=435,563, ages 22-90; 100% European-American) to investigate potential genetic links with alcohol-related alternative mRNA splicing. Polygenic scores of problematic alcohol use predicted alternative mRNA brain splicing associated with AUD, which depended on brain region. Across brain regions, we found 714 differentially spliced genes in various putative addiction genes and other novel gene targets. We found 6,463 splicing quantitative trait loci (sQTLs) that were associated with the AUD differentially spliced genes. sQTLs were enriched in loose chromatin genomic regions and downstream gene targets. Additionally, the heritability of problematic alcohol use was significantly enriched for DNA variants in and around differentially spliced genes associated with AUD. Our study also performed splicing transcriptome-wide association studies (TWASs) of problematic alcohol use and other drug use traits that unveiled individual genes for follow-up and robust splicing correlations across SUDs. Finally, we show that differentially spliced genes associated showed significant overlap in primate models of chronic alcohol consumption at the gene-level in similar brain regions. Altogether, our study illuminates substantial genetic contributions of alternative mRNA splicing in relation to problematic alcohol use and AUD.
