## Supplementary File S1 for "Genome- and Transcriptome-wide Splicing Associations with Problematic Alcohol Use and Alcohol Use Disorder"

### Sheet: PAU_MultiXcan_Splicing.csv
Supplementary File S1 Splicing TWAS Associated with Problematic Alcohol Use - 13 Brain Regions
Gene	Coordinates	P	Tissue_Best	Tissue_Worst	eigen_max	eigen_min	eigen_min_kept	z_min	z_max	z_mean	z_sd	Padj
RAP1GDS1	chr4:98392080-98404477	2.03e-15	Brain_Cerebellar_Hemisphere_signif	Brain_Cortex_signif	1.0371	0.962902	0.962902	0.131593	7.93941	4.0355	5.52096	1.01e-09
MTCH2	chr11:47616142-47622701	4.71e-12	Brain_Caudate_basal_ganglia_signif	Brain_Caudate_basal_ganglia_signif	1	1	1	-6.91412	-6.91412	-6.91412	NA	1.17e-07
TSPAN5	chr4:98507728-98658146	2.78e-09	Pituitary_signif	Pituitary_signif	1	1	1	-5.94436	-5.94436	-5.94436	NA	2.8e-05
TDRD9	chr14:104049680-104092633	2.94e-09	Brain_Cortex_signif	Brain_Cortex_signif	1	1	1	-5.93499	-5.93499	-5.93499	NA	2.8e-05
SLC39A13	chr11:47412039-47413597	3.02e-09	Brain_Amygdala_signif	Brain_Amygdala_signif	1	1	1	-5.93069	-5.93069	-5.93069	NA	2.8e-05
MTCH2	chr11:47618919-47622701	5.17e-10	Brain_Cerebellar_Hemisphere_signif	Brain_Cerebellum_signif	1.83716	0.162836	0.162836	5.55256	6.21377	5.88316	0.46754	2.8e-05
KLHL5	chr4:39045096-39075965	3.46e-08	Brain_Nucleus_accumbens_basal_ganglia_signif	Brain_Nucleus_accumbens_basal_ganglia_signif	1	1	1	5.51655	5.51655	5.51655	NA	0.000246401
HMGN1	chr21:39345274-39345830	4.04e-08	Pituitary_signif	Pituitary_signif	1	1	1	-5.48911	-5.48911	-5.48911	NA	0.000251933
CELF1	chr11:47473231-47475336	1.78e-08	Brain_Hypothalamus_signif	Brain_Cortex_signif	10.772	0.00152532	0.572702	3.60996	5.63257	4.67132	0.690263	0.00026223
PALM	chr19:723831-726138	7.85e-09	Brain_Anterior_cingulate_cortex_BA24_signif	Brain_Caudate_basal_ganglia_signif	1.10653	0.893468	0.893468	0.773253	5.7716	3.27243	3.53437	0.00026223
MRPS36	chr5:69218111-69226338	2.22e-07	Brain_Cerebellar_Hemisphere_signif	Brain_Cerebellum_signif	1.92596	0.0740355	0.0740355	3.83819	5.18015	4.50917	0.948909	0.00026223
ZFYVE21	chr14:103729846-103732620	6.31e-08	Brain_Hippocampus_signif	Brain_Hippocampus_signif	1	1	1	-5.40986	-5.40986	-5.40986	NA	0.00026223
TMPR225	chr11:113699027-113706222	1.32e-07	Pituitary_signif	Pituitary_signif	1	1	1	5.27583	5.27583	5.27583	NA	0.000507176
NECAB2	chr16:83990630-83994302	2.04e-07	Pituitary_signif	Pituitary_signif	1	1	1	5.19597	5.19597	5.19597	NA	0.000725773
HSD17B14	chr19:48815141-48832666	2.25e-07	Brain_Cerebellar_Hemisphere_signif	Brain_Cerebellar_Hemisphere_signif	1	1	1	-5.17717	-5.17717	-5.17717	NA	0.000749295
PLXNB1	chr3:48419366-48419577	3.01e-07	Brain_Hypothalamus_signif	Brain_Hypothalamus_signif	1	1	1	5.12263	5.12263	5.12263	NA	0.00093953
GRIK2	chr6:102064048-102068347	3.5e-07	Brain_Cortex_signif	Brain_Cortex_signif	1	1	1	-5.0945	-5.0945	-5.0945	NA	0.00102618
BMS1P4-AGAP5	chr10:73728587-73730439	7.34e-08	Brain_Cerebellar_Hemisphere_signif	Brain_Cerebellum_signif	1.69141	0.308586	0.308586	-5.38266	-3.52202	-4.45234	1.31568	0.00134177
METAP1	chr4:99057818-99061154	4.94e-09	Brain_Cerebellum_signif	Brain_Hippocampus_signif	2.92155	0.282239	0.282239	-5.84904	-1.39942	-3.23202	1.73383	0.00134177
TMEM219	chr16:29971578-29972042	0.002929	Brain_Cerebellum_signif	Brain_Cerebellar_Hemisphere_signif	1.82688	0.170965	0.170965	-0.119482	2.97509	1.00214	1.71397	0.00278982
MTMR4	chr17:58504974-58505472	1.53e-06	Brain_Anterior_cingulate_cortex_BA24_signif	Brain_Anterior_cingulate_cortex_BA24_signif	1	1	1	-4.80688	-4.80688	-4.80688	NA	0.00364215
ADGRB2	chr1:31756815-31763884	1.15e-07	Brain_Cerebellar_Hemisphere_signif	Brain_Anterior_cingulate_cortex_BA24_signif	2.90802	0.0961707	0.386906	-5.3019	-3.44197	-4.52037	0.782736	0.00390816
FAM182A,AL078587.1,AL078587.2, LOC100134868, RP4-760C5.3	chr20:26009889-26019829	1.8e-06	Pituitary_signif	Pituitary_signif	1	1	1	4.77441	4.77441	4.77441	NA	0.00390958
MAPT	chr17:45978440-45987040	2.55e-06	Brain_Cerebellum_signif	Brain_Cerebellum_signif	1	1	1	-4.70411	-4.70411	-4.70411	NA	0.0053003
LBHD1,CSKMT	chr11:62667747-62669272	1.04e-06	Brain_Cortex_signif	Brain_Frontal_Cortex_BA9_signif	3.70214	0.0170347	0.227523	-4.88453	-3.16738	-3.8117	0.752892	0.00562759
CACNA2D2,CYB561D2	chr3:50365940-50366297	1.27e-05	Brain_Hypothalamus_signif	Brain_Putamen_basal_ganglia_signif	1.6876	0.312398	0.312398	1.20503	4.36585	2.78544	2.23504	0.00651802
TFCP2	chr12:51099779-51101935	3.76e-06	Pituitary_signif	Pituitary_signif	1	1	1	4.62408	4.62408	4.62408	NA	0.00695262
MAPT	chr17:45971945-45978375	5.41e-06	Pituitary_signif	Pituitary_signif	1	1	1	4.54816	4.54816	4.54816	NA	0.00964278
QARS, QARS1	chr3:49097287-49097992	7.49e-06	Brain_Hippocampus_signif	Brain_Hippocampus_signif	1	1	1	4.47939	4.47939	4.47939	NA	0.0128361
WDR19	chr4:39205736-39206319	7.72e-06	Pituitary_signif	Pituitary_signif	1	1	1	4.47285	4.47285	4.47285	NA	0.0128361
LRRC37A4P	chr17:45545676-45585702	0.000325143	Pituitary_signif	Brain_Cerebellum_signif	1.49136	0.508639	0.508639	-0.973403	3.5944	1.3105	3.22992	0.0178961
VWA5B2, EIF2B5	chr3:184233409-184233576	1.17e-05	Brain_Nucleus_accumbens_basal_ganglia_signif	Brain_Nucleus_accumbens_basal_ganglia_signif	1	1	1	4.38296	4.38296	4.38296	NA	0.0182533
WDR19	chr4:39205736-39207732	1.45e-05	Brain_Cerebellum_signif	Brain_Caudate_basal_ganglia_signif	5.24981	0.040551	0.27096	-4.33672	-1.02929	-2.95819	1.1476	0.0231722
CDC25B	chr20:3787139-3797622	1.8e-05	Brain_Nucleus_accumbens_basal_ganglia_signif	Brain_Nucleus_accumbens_basal_ganglia_signif	1	1	1	4.28792	4.28792	4.28792	NA	0.0264652
DAG1	chr3:49492973-49510419	0.000382364	Brain_Cerebellar_Hemisphere_signif	Brain_Nucleus_accumbens_basal_ganglia_signif	4.49055	0.0807326	0.34075	-3.55197	0.990427	-0.756498	1.5097	0.0276521
SEMA4A	chr1:156173006-156175086	2.06e-05	Pituitary_signif	Pituitary_signif	1	1	1	-4.25816	-4.25816	-4.25816	NA	0.0276521
SMIM26, AL121900.2,LINC00493	chr20:18567596-18593731	4.5e-08	Pituitary_signif	Brain_Anterior_cingulate_cortex_BA24_signif	10.663	0.00488339	0.520738	-5.46991	-2.77759	-4.23188	0.714008	0.0276521
NA	chr17:45585243-45585702	2.11e-05	Brain_Amygdala_signif	Brain_Amygdala_signif	1	1	1	4.25333	4.25333	4.25333	NA	0.0276521
SEL1L3	chr4:25782418-25784228	2.51e-05	Brain_Nucleus_accumbens_basal_ganglia_signif	Brain_Nucleus_accumbens_basal_ganglia_signif	1	1	1	4.21387	4.21387	4.21387	NA	0.0314526
SUN1	chr7:832101-832505	5.61e-06	Pituitary_signif	Brain_Cerebellar_Hemisphere_signif	2.4413	0.164983	0.164983	1.34914	4.54059	2.57168	1.44793	0.0314526
MDH2	chr7:76048226-76057410	2.58e-05	Brain_Cerebellum_signif	Brain_Cerebellum_signif	1	1	1	-4.20727	-4.20727	-4.20727	NA	0.0314526
C11orf49	chr11:47161190-47161446	4.96e-05	Brain_Cerebellum_signif	Brain_Cerebellar_Hemisphere_signif	2.85656	0.158119	0.158119	-4.05763	1.30421	-1.15622	2.20742	0.0324076
EIF4A1	chr17:7572864-7574260	8.68e-06	Pituitary_signif	Brain_Anterior_cingulate_cortex_BA24_signif	1.05301	0.946991	0.946991	-4.44775	-1.20132	-2.82453	2.29557	0.036799
C5orf28, TMEM267	chr5:43446557-43453658	2.74e-07	Brain_Cerebellar_Hemisphere_signif	Brain_Hypothalamus_signif	4.80611	0.0447989	0.164354	3.19905	5.14031	4.15589	0.64746	0.0390246
LRRC37A4P	chr17:45508406-45508485	0.00390576	Brain_Cerebellar_Hemisphere_signif	Brain_Frontal_Cortex_BA9_signif	3.31716	0.132921	0.132921	-2.88567	0.225924	-1.31111	1.12989	0.0396713
MAPT	chr17:45974471-45978375	7.96e-06	Brain_Caudate_basal_ganglia_signif	Brain_Anterior_cingulate_cortex_BA24_signif	1.38134	0.618657	0.618657	2.28394	4.46628	3.37511	1.54315	0.0404838
NR1H3	chr11:47261449-47261919	1.48e-05	Pituitary_signif	Brain_Cerebellum_signif	1.9606	0.0393978	1.9606	-4.33091	-3.81586	-4.07338	0.364199	0.0404838
RBM6	chr3:49968748-49972059	3.94e-05	Brain_Nucleus_accumbens_basal_ganglia_signif	Brain_Nucleus_accumbens_basal_ganglia_signif	1	1	1	4.11072	4.11072	4.11072	NA	0.0404838
BAX	chr19:48955833-48956198	3.98e-05	Brain_Cerebellum_signif	Brain_Cerebellum_signif	1	1	1	-4.10887	-4.10887	-4.10887	NA	0.0404838
USP4	chr3:49294598-49297870	0.00335316	Brain_Cortex_signif	Brain_Hippocampus_signif	4.45719	0.0466174	0.244415	-2.93336	0.383217	-1.15866	1.25665	0.0429655
ADH5	chr4:99085216-99088689	4.39e-05	Brain_Hypothalamus_signif	Brain_Hypothalamus_signif	1	1	1	-4.08582	-4.08582	-4.08582	NA	0.0429655
RBM6	chr3:50047326-50048245	0.000449632	Pituitary_signif	Brain_Cerebellum_signif	2.8448	0.042702	0.112499	-3.5091	-1.79447	-2.66061	0.857451	0.0430934
INO80E	chr16:30004657-30005221	0.046471	Pituitary_signif	Brain_Hypothalamus_signif	3.06198	0.16288	0.16288	-1.99109	1.83942	0.216017	1.60654	0.0430934
EIF4E	chr4:98885061-98886454	3.09e-05	Brain_Nucleus_accumbens_basal_ganglia_signif	Brain_Cortex_signif	1.01634	0.983659	0.983659	-4.16687	-1.53893	-2.8529	1.85823	0.0430934
RP1-293L6.1	chr22:36703992-36723228	4.47e-08	Brain_Putamen_basal_ganglia_signif	Brain_Hippocampus_signif	7.81211	0.00451642	0.369794	-5.47133	-2.75438	-4.04034	1.00204	0.0441534
CDK11B	chr1:1642508-1649499	4.96e-05	Pituitary_signif	Pituitary_signif	1	1	1	4.05769	4.05769	4.05769	NA	0.0441534
GART	chr21:33509920-33511252	9.68e-06	Pituitary_signif	Brain_Anterior_cingulate_cortex_BA24_signif	1.16476	0.83524	0.83524	-4.42421	-0.272706	-2.34846	2.93556	0.0441908
MADD	chr11:47270246-47274563	9.81e-06	Brain_Cerebellar_Hemisphere_signif	Brain_Cortex_signif	3.21077	0.0805478	0.258466	-4.42122	-2.21306	-3.52973	1.00698	0.0452664
CAD	chr2:27236830-27237047	5.82e-05	Brain_Caudate_basal_ganglia_signif	Brain_Caudate_basal_ganglia_signif	1	1	1	4.01987	4.01987	4.01987	NA	0.047875
USP4	chr3:49278451-49280744	5.98e-05	Brain_Cerebellum_signif	Brain_Cerebellum_signif	1	1	1	4.01363	4.01363	4.01363	NA	0.047875
ZNF618	chr9:114016784-114028733	6e-05	Brain_Nucleus_accumbens_basal_ganglia_signif	Brain_Nucleus_accumbens_basal_ganglia_signif	1	1	1	4.01295	4.01295	4.01295	NA	0.047875
GRK4	chr4:2964122-2992215	1.65e-05	Brain_Hypothalamus_signif	Brain_Cerebellum_signif	1.07069	0.92931	0.92931	-1.23822	4.30763	1.53471	3.92151	0.047875
ICAIL	chr2:202819899-202828848	1.83e-05	Brain_Cortex_signif	Brain_Hypothalamus_signif	11.6656	0.00217106	11.6656	3.13161	4.28464	3.94725	0.324896	0.047875
DCAKD	chr17:45034999-45051553	6.37e-05	Brain_Cerebellum_signif	Brain_Cerebellum_signif	1	1	1	3.99854	3.99854	3.99854	NA	0.047875
NKX2-2	chr20:21512485-21513411	6.38e-05	Brain_Hypothalamus_signif	Brain_Hypothalamus_signif	1	1	1	-3.99841	-3.99841	-3.99841	NA	0.047875
CRYL1	chr13:20512550-20515721	6.59e-05	Brain_Cortex_signif	Brain_Cortex_signif	1	1	1	3.99072	3.99072	3.99072	NA	0.047875
MAP3K11	chr11:65606081-65606691	1.15e-05	Brain_Putamen_basal_ganglia_signif	Brain_Hypothalamus_signif	1.12457	0.875429	0.875429	-0.544501	4.387	1.92125	3.4871	0.047875
CNTROB	chr17:7944248-7944476	6.68e-05	Brain_Cerebellar_Hemisphere_signif	Brain_Cerebellar_Hemisphere_signif	1	1	1	-3.98731	-3.98731	-3.98731	NA	0.047875
LRRC37AP, RP11-798G7.5	chr17:45508160-45508267	6.69e-05	Pituitary_signif	Pituitary_signif	1	1	1	-3.98688	-3.98688	-3.98688	NA	0.047875
PSMA3-AS1, C14orf37	chr14:58286827-58291635	0.000145714	Pituitary_signif	Brain_Cerebellar_Hemisphere_signif	2.6681	0.130035	0.130035	-3.79826	-1.82119	-2.60624	1.04948	0.047875
RIMS2	chr8:103886223-103910134	0.000789805	Brain_Hypothalamus_signif	Brain_Amygdala_signif	2.76829	0.346393	0.346393	-0.782334	3.35634	1.39708	1.70921	0.047875
KLC2	chr11:66263036-66263660	1.4e-05	Brain_Putamen_basal_ganglia_signif	Brain_Frontal_Cortex_BA9_signif	1.07793	0.922073	0.922073	-4.34351	-0.18788	-2.26569	2.93847	0.047875
MICA, HCP5, Y_RNA	chr6:31400763-31410543	2.6e-05	Brain_Nucleus_accumbens_basal_ganglia_signif	Brain_Cerebellum_signif	1.0732	0.926803	0.926803	-1.50469	4.20625	1.35078	4.03824	0.047875
