## Supplementary File S5 for "Genome- and Transcriptome-wide Splicing Associations with Problematic Alcohol Use and Alcohol Use Disorder"

### Sheet: SIG_ALL_TISSUE.txt
Supplementary File S4 Splicing TWAS Associated with Problematic Alcohol Use - 49 Human Tissues
Gene	Coordinates	P	Tissue_Best	Tissue_Worst	eigen_max	eigen_min	eigen_min_kept	z_min	z_max	z_mean	z_sd	Padj
ADH1B	chr4:99318184-99318785	1.77e-81	Esophagus_Gastroesophageal_Junction_signif	Esophagus_Gastroesophageal_Junction_signif	1	1	1	19.1186	19.1186	19.1186	NA	2.48e-76
ADH1B	chr4:99318105-99318785	2.61e-74	Esophagus_Gastroesophageal_Junction_signif	Ovary_signif	1.0745	0.925503	0.925503	-18.2703	-3.60375	-10.937	10.3708	1.83e-69
RAP1GDS1	chr4:98343319-98352476	2.83e-44	Artery_Aorta_signif	Prostate_signif	1.1915	0.808505	0.808505	-14.0216	-0.735427	-7.3785	9.39473	1.32e-39
ADH1C	chr4:99351132-99352658	1.24e-18	Small_Intestine_Terminal_Ileum_signif	Liver_signif	2.28269	0.191057	0.191057	4.12186	7.37335	6.02815	1.69681	4.34e-14
RAP1GDS1	chr4:98416888-98417367	6.47e-16	Adipose_Subcutaneous_signif	Esophagus_Gastroesophageal_Junction_signif	1.8177	0.420227	0.420227	-4.97044	6.61818	2.35828	3.84231	1.82e-11
ADH1C	chr4:99347846-99352658	3.54e-15	Colon_Transverse_signif	Vagina_signif	5.11541	0.0723141	0.189475	-7.57944	0.830599	-4.66344	2.79496	8.27e-11
FNDC4	chr2:27492790-27493389	6.17e-14	Artery_Aorta_signif	Breast_Mammary_Tissue_signif	2.92595	0.257868	0.257868	-6.45443	0.991019	-2.63632	3.25169	1.24e-09
GTF3C2	chr2:27329282-27329379	1.25e-13	Brain_Cerebellar_Hemisphere_signif	Brain_Cortex_signif	1.23743	0.798595	0.798595	0.131593	7.93941	3.13429	4.20441	2.19e-09
METAP1	chr4:99057818-99061154	2.91e-13	Esophagus_Muscularis_signif	Artery_Aorta_signif	1.16238	0.843361	0.843361	-0.0675022	7.28663	3.72649	3.68264	4.54e-09
BABAM2	chr2:28298491-28310082	2.36e-12	Small_Intestine_Terminal_Ileum_signif	Cells_Cultured_fibroblasts_signif	1.80617	0.2706	0.2706	-7.60301	0.849501	-1.36508	4.16047	3.31e-08
AC074117.1	chr2:27359460-27367424	3.18e-12	Liver_signif	Spleen_signif	1.45332	0.546679	0.546679	-7.03498	-1.532	-4.28349	3.89119	4.06e-08
AC074117.2	chr2:27357902-27358885	4.79e-12	Liver_signif	Prostate_signif	2.46901	0.140497	0.140497	2.81771	6.13067	4.28629	1.68815	5.6e-08
SNX17	chr2:27376183-27376313	7.44e-12	Skin_Not_Sun_Exposed_Suprapubic_signif	Skin_Sun_Exposed_Lower_leg_signif	2.26164	0.122111	0.122111	-5.40223	1.6205	-2.92843	3.94453	8.03e-08
AP002026.1;ADH6	chr4:99204431-99286795	1.95e-11	Artery_Aorta_signif	Artery_Tibial_signif	1.99117	0.248392	0.248392	-5.50278	0.323009	-2.30154	2.76156	1.96e-07
GTF3C2-AS1	chr2:27337342-27337481	2.32e-11	Colon_Sigmoid_signif	Colon_Sigmoid_signif	1	1	1	-6.68456	-6.68456	-6.68456	NA	2.17e-07
GPN1;AC074091.2	chr2:27631900-27632633	2.79e-11	Lung_signif	Brain_Hypothalamus_signif	1.43588	0.753633	0.753633	-7.12141	0.960768	-2.26972	4.27804	2.44e-07
EIF4E	chr4:98895563-98901876	2.96e-11	Testis_signif	Testis_signif	1	1	1	-6.64851	-6.64851	-6.64851	NA	2.44e-07
SNX17	chr2:27376216-27376313	4.17e-11	Skin_Not_Sun_Exposed_Suprapubic_signif	Skin_Sun_Exposed_Lower_leg_signif	3.02754	0.107915	0.107915	-1.38064	5.58735	2.67032	2.63469	3.25e-07
MANBA	chr4:102690771-102714438	4.85e-11	Vagina_signif	Artery_Aorta_signif	9.23918	0.0264838	0.348261	-3.75619	5.05048	0.0374982	1.96167	3.58e-07
GPN1;AC074091.2	chr2:27629952-27632633	5.67e-11	Testis_signif	Prostate_signif	11.6266	0.00620608	0.429889	2.19825	7.8121	5.1628	1.32825	3.98e-07
AP002026.1	chr4:99300370-99300469	1.06e-10	Cells_Cultured_fibroblasts_signif	Skin_Sun_Exposed_Lower_leg_signif	1.15624	0.865909	0.865909	0.167498	5.2758	3.11331	2.6427	6.61e-07
AP002026.2; PCNAP1	chr4:99157579-99204357	1.06e-10	Esophagus_Gastroesophageal_Junction_signif	Kidney_Cortex_signif	4.25733	0.115053	0.200109	-6.21204	-0.592961	-3.0025	1.77838	6.61e-07
RAP1GDS1	chr4:98392080-98404477	1.08e-10	Brain_Caudate_basal_ganglia_signif	Testis_signif	1.53067	0.534333	0.534333	-6.91412	1.98398	-1.83832	3.72015	6.61e-07
DNAJB14	chr4:99905706-99906517	2.04e-10	Stomach_signif	Esophagus_Mucosa_signif	1.09187	0.867142	0.867142	-5.67087	-1.70633	-3.77591	1.98803	1.19e-06
SUPT7L	chr2:27653747-27655365	2.36e-10	Adipose_Visceral_Omentum_signif	Testis_signif	1.03303	0.966966	0.966966	-6.65381	-0.466406	-3.56011	4.37516	1.32e-06
ADH1B	chr4:99347846-99351013	1.07e-09	Colon_Transverse_signif	Stomach_signif	4.5736	0.0979421	0.320961	2.34769	6.51311	4.40857	1.62987	5.8e-06
RAP1GDS1	chr4:98352601-98379017	1.37e-09	Stomach_signif	Colon_Transverse_signif	1.34836	0.569526	0.569526	-6.06405	2.91563	-1.82657	3.67755	7.12e-06
PDS5A	chr4:39908540-39910244	2.16e-09	Adrenal_Gland_signif	Brain_Cortex_signif	1.19296	0.819441	0.819441	-6.57519	0.0235645	-2.59147	3.50583	1.08e-05
PDS5A	chr4:39910338-39913611	2.4e-09	Adrenal_Gland_signif	Brain_Cortex_signif	1.18975	0.832201	0.832201	-0.0235645	6.55615	2.58969	3.49235	1.12e-05
SLC39A13;AC090559.1	chr11:47407533-47410087	2.4e-09	Testis_signif	Testis_signif	1	1	1	-5.96816	-5.96816	-5.96816	NA	1.12e-05
MAPRE3	chr2:27024297-27025583	2.56e-09	Brain_Cerebellum_signif	Brain_Hippocampus_signif	2.42938	0.155007	0.155007	-4.03992	2.57033	-1.08442	2.75747	1.16e-05
NUCB1	chr19:48921324-48921827	2.78e-09	Pituitary_signif	Pituitary_signif	1	1	1	-5.94436	-5.94436	-5.94436	NA	1.18e-05
ADH4;AP002026.1	chr4:99133805-99154554	2.79e-09	Esophagus_Mucosa_signif	Nerve_Tibial_signif	5.42331	0.0593641	0.253678	0.556234	6.35985	3.56635	1.74626	1.18e-05
MTCH2	chr11:47616142-47622701	3.36e-09	Brain_Cerebellar_Hemisphere_signif	Brain_Cerebellum_signif	1.83716	0.162836	0.162836	5.55256	6.21377	5.88316	0.46754	1.39e-05
SLC39A13;AC090559.1	chr11:47407686-47410087	3.47e-09	Testis_signif	Testis_signif	1	1	1	5.90749	5.90749	5.90749	NA	1.39e-05
MRPL33	chr2:27772385-27772674	6.22e-09	Heart_Atrial_Appendage_signif	Heart_Atrial_Appendage_signif	1	1	1	-5.81063	-5.81063	-5.81063	NA	2.43e-05
SLC39A13	chr11:47409663-47410087	7.11e-09	Cells_Cultured_fibroblasts_signif	Testis_signif	1.59542	0.404585	0.404585	-6.09501	-3.13676	-4.61589	2.0918	2.7e-05
KRTCAP3	chr2:27442440-27442842	9.7e-09	Skin_Sun_Exposed_Lower_leg_signif	Prostate_signif	7.60053	0.0268179	0.434585	3.06827	6.3255	4.81669	1.04499	3.58e-05
KRTCAP4	chr2:27444061-27446301	1.28e-08	Small_Intestine_Terminal_Ileum_signif	Prostate_signif	2.75488	0.202212	0.202212	-2.21707	3.36192	1.55913	2.59511	4.6e-05
MAMSTR	chr19:48714560-48714806	1.35e-08	Artery_Coronary_signif	Esophagus_Muscularis_signif	1.96573	0.125494	0.125494	-5.9396	0.0645965	-3.92965	3.45914	4.73e-05
CA11	chr19:48644569-48645403	1.46e-08	Minor_Salivary_Gland_signif	Artery_Coronary_signif	1.33665	0.665077	0.665077	-4.78465	4.38296	0.928684	4.98385	4.99e-05
GTF3C2	chr2:27343578-27350314	1.61e-08	Colon_Sigmoid_signif	Brain_Caudate_basal_ganglia_signif	1.02614	0.973858	0.973858	-0.256982	5.97651	2.85977	4.40775	5.38e-05
NR1H3	chr11:47248999-47261241	1.7e-08	Thyroid_signif	Pancreas_signif	2.5776	0.135423	0.135423	-1.70985	3.16946	0.552364	2.01763	5.56e-05
TPRM4	chr19:49202141-49207809	2.5e-08	Skin_Sun_Exposed_Lower_leg_signif	Skin_Sun_Exposed_Lower_leg_signif	1	1	1	-5.57313	-5.57313	-5.57313	NA	7.88e-05
ADH5	chr4:99085216-99088689	2.53e-08	Lung_signif	Brain_Caudate_basal_ganglia_signif	1.05892	0.941078	0.941078	-3.44384	5.00369	0.779925	5.9733	7.88e-05
PSMC3	chr11:47424711-47425121	3.26e-08	Heart_Atrial_Appendage_signif	Brain_Putamen_basal_ganglia_signif	1.4368	0.563196	0.563196	-5.43687	0.37958	-2.52864	4.11285	9.9e-05
PSMC3	chr11:47424711-47425119	3.35e-08	Heart_Atrial_Appendage_signif	Brain_Putamen_basal_ganglia_signif	1.47295	0.527049	0.527049	-1.01888	5.57265	2.27688	4.66092	9.9e-05
DAPP1	chr4:99863855-99866034	3.39e-08	Esophagus_Mucosa_signif	Cells_EBV-transformed_lymphocytes_signif	2.27053	0.250761	0.250761	-0.155933	4.27635	1.51546	2.40864	9.9e-05
CGREF1	chr2:27102221-27102360	3.46e-08	Brain_Nucleus_accumbens_basal_ganglia_signif	Brain_Nucleus_accumbens_basal_ganglia_signif	1	1	1	5.51655	5.51655	5.51655	NA	9.9e-05
MAMSTR	chr19:48714045-48714366	4.04e-08	Artery_Tibial_signif	Ovary_signif	3.64194	0.0788315	0.243519	-5.94688	-2.36931	-4.22531	1.28936	0.000111156
IFT172	chr2:27465882-27466752	4.04e-08	Pituitary_signif	Pituitary_signif	1	1	1	-5.48911	-5.48911	-5.48911	NA	0.000111156
ZBTB16	chr11:114187038-114242167	4.48e-08	Testis_signif	Brain_Cerebellar_Hemisphere_signif	1.07078	0.92922	0.92922	-5.65858	-0.945734	-3.30216	3.33248	0.000120967
LINC02661	chr10:108710535-108761569	5.04e-08	Testis_signif	Testis_signif	1	1	1	5.44992	5.44992	5.44992	NA	0.000132997
ADH1A	chr4:99287033-99288666	5.12e-08	Esophagus_Gastroesophageal_Junction_signif	Prostate_signif	2.27882	0.227688	0.227688	-5.86311	0.744636	-1.92212	2.924	0.000132997
MTCH2	chr11:47622776-47625674	5.94e-08	Brain_Cerebellar_Hemisphere_signif	Brain_Cerebellum_signif	1.92596	0.0740355	0.0740355	3.83819	5.18015	4.50917	0.948909	0.000151679
MTCH2	chr11:47606254-47622701	6.2e-08	Skin_Sun_Exposed_Lower_leg_signif	Skin_Not_Sun_Exposed_Suprapubic_signif	2.88027	0.0324088	2.88027	4.93972	5.81626	5.30146	0.457873	0.000155311
RASIP1	chr19:48727158-48727393	6.51e-08	Adipose_Visceral_Omentum_signif	Uterus_signif	2.67579	0.127901	0.127901	4.21859	5.83381	4.96168	0.815305	0.000160198
EIF4E	chr4:98901982-98929095	7.95e-08	Brain_Amygdala_signif	Heart_Left_Ventricle_signif	1.54417	0.455709	0.455709	-5.93069	0.185086	-2.19142	2.61924	0.000192405
LIAS	chr4:39462289-39463525	8.15e-08	Brain_Cortex_signif	Thyroid_signif	1.63591	0.606571	0.606571	-5.93499	-2.13361	-3.53909	2.08526	0.000192554
AP002026.1	chr4:99089284-99133555	8.23e-08	Artery_Tibial_signif	Vagina_signif	12.7416	0.00225848	0.454521	-6.07653	-0.333207	-4.28468	1.28202	0.000192554
FNBP4	chr11:47723316-47724028	8.98e-08	Skin_Not_Sun_Exposed_Suprapubic_signif	Thyroid_signif	1.97036	0.34878	0.34878	-5.7904	-0.794609	-2.72296	2.68563	0.000204995
FNBP4	chr11:47720086-47722976	9.06e-08	Skin_Not_Sun_Exposed_Suprapubic_signif	Thyroid_signif	2.44161	0.0425284	0.491609	0.403159	5.77528	2.07764	2.52429	0.000204995
SLC39A13;AC090559.1	chr11:47408662-47410087	1.15e-07	Testis_signif	Brain_Amygdala_signif	1.82586	0.187054	0.187054	0.978769	5.55344	3.29292	2.11873	0.000256519
TDRD9;ASPG	chr14:104049680-104092633	1.31e-07	Pituitary_signif	Thyroid_signif	1.50657	0.493433	0.493433	0.763118	5.19597	2.97954	3.1345	0.00028712
PPP1R13B	chr14:103778821-103797371	1.64e-07	Esophagus_Mucosa_signif	Brain_Cerebellar_Hemisphere_signif	3.05784	0.0115896	0.167366	-0.325905	5.30854	3.59107	2.6559	0.000352966
EIF4E	chr4:98885061-98887079	1.66e-07	Heart_Atrial_Appendage_signif	Breast_Mammary_Tissue_signif	1.56378	0.620856	0.620856	-4.30876	2.29961	-2.07891	2.99957	0.000352966
TSPAN5	chr4:98507728-98658146	1.77e-07	Brain_Anterior_cingulate_cortex_BA24_signif	Brain_Caudate_basal_ganglia_signif	1.27103	0.691871	0.691871	-2.42918	5.7716	1.37189	4.13304	0.000370413
SLC39A13	chr11:47412039-47412346	2.25e-07	Brain_Cerebellar_Hemisphere_signif	Brain_Cerebellar_Hemisphere_signif	1	1	1	-5.17717	-5.17717	-5.17717	NA	0.000464904
MTCH2	chr11:47618919-47622701	2.29e-07	Skin_Sun_Exposed_Lower_leg_signif	Ovary_signif	5.8897	0.0180052	0.304902	-5.72894	-0.580587	-4.31948	1.65374	0.000465071
EIF4E	chr4:98885061-98886454	2.84e-07	Esophagus_Mucosa_signif	Brain_Amygdala_signif	2.29503	0.366052	0.366052	0.349789	5.56101	2.95379	2.20331	0.00056847
KLC1;AL139300.1	chr14:103679518-103684986	3.04e-07	Thyroid_signif	Artery_Tibial_signif	12.2991	0.00384326	0.460837	-6.21159	-1.66413	-3.37249	1.18969	0.00060107
ATG13	chr11:46659485-46664849	3.5e-07	Brain_Cortex_signif	Brain_Cortex_signif	1	1	1	-5.0945	-5.0945	-5.0945	NA	0.000681504
SLC9B1	chr4:102911537-102912008	3.72e-07	Brain_Hippocampus_signif	Nerve_Tibial_signif	1.2896	0.710397	0.710397	-5.40986	-2.12682	-3.76834	2.32146	0.00071499
TA0K2	chr16:29986504-29986844	4.18e-07	Brain_Cerebellum_signif	Skin_Sun_Exposed_Lower_leg_signif	5.46058	0.00316801	0.190452	-3.70896	-0.682468	-2.80746	1.12064	0.000792627
SLC39A13	chr11:47412039-47413597	4.92e-07	Brain_Cerebellar_Hemisphere_signif	Brain_Cerebellum_signif	1.69141	0.308586	0.308586	-5.38266	-3.52202	-4.45234	1.31568	0.000911085
IZUMO1	chr19:48741942-48742209	4.93e-07	Lung_signif	Lung_signif	1	1	1	-5.02885	-5.02885	-5.02885	NA	0.000911085
ZFYVE21	chr14:103729182-103732620	5.11e-07	Brain_Cerebellum_signif	Brain_Hippocampus_signif	2.92155	0.282239	0.282239	-5.84904	-1.39942	-3.23202	1.73383	0.000931258
NDUFS3	chr11:47579338-47580525	5.48e-07	Lung_signif	Artery_Aorta_signif	1.29206	0.739982	0.739982	-4.97598	1.50778	-1.19973	3.37142	0.000985204
ITPR3	chr6:33685073-33685359	5.73e-07	Nerve_Tibial_signif	Minor_Salivary_Gland_signif	12.3001	0.00347737	0.59103	-2.94541	2.49831	-2.12248	1.39595	0.00101851
ADH7	chr4:99415616-99418462	5.82e-07	Esophagus_Mucosa_signif	Esophagus_Mucosa_signif	1	1	1	-4.99716	-4.99716	-4.99716	NA	0.00102059
SLC39A13	chr11:47409119-47410087	6.07e-07	Cells_Cultured_fibroblasts_signif	Cells_Cultured_fibroblasts_signif	1	1	1	-4.98903	-4.98903	-4.98903	NA	0.0010513
NR1H3	chr11:47248999-47259180	7.6e-07	Minor_Salivary_Gland_signif	Testis_signif	1.61602	0.383984	0.383984	-4.33175	-0.251263	-2.29151	2.88534	0.00130067
IFT172	chr2:27461836-27462022	8.29e-07	Ovary_signif	Testis_signif	2.93735	0.0134627	2.93735	3.6687	5.69084	4.87846	1.06803	0.00140211
MST1	chr3:49685962-49686062	8.56e-07	Thyroid_signif	Breast_Mammary_Tissue_signif	1.40956	0.644602	0.644602	-3.96477	4.46529	-0.192542	4.28424	0.00142976
QRICH1	chr3:49032773-49033120	1.08e-06	Skin_Not_Sun_Exposed_Suprapubic_signif	Colon_Sigmoid_signif	6.18882	0.0386925	0.257619	-4.33328	-1.51652	-3.36324	0.956615	0.001781
ADH4	chr4:99142780-99144205	1.17e-06	Esophagus_Gastroesophageal_Junction_signif	Adipose_Visceral_Omentum_signif	1.27146	0.728544	0.728544	-4.97623	-2.89132	-3.93378	1.47425	0.00190174
PPP1R13B	chr14:103735195-103737694	1.23e-06	Testis_signif	Testis_signif	1	1	1	-4.85062	-4.85062	-4.85062	NA	0.0019852
WDR19	chr4:39281019-39285487	1.26e-06	Testis_signif	Testis_signif	1	1	1	4.84598	4.84598	4.84598	NA	0.00200909
UBA7	chr3:49810428-49810517	1.31e-06	Skin_Not_Sun_Exposed_Suprapubic_signif	Skin_Not_Sun_Exposed_Suprapubic_signif	1	1	1	-4.83768	-4.83768	-4.83768	NA	0.0020713
ACSS3	chr12:81102824-81117966	1.51e-06	Testis_signif	Testis_signif	1	1	1	4.81021	4.81021	4.81021	NA	0.0023509
PPP1R13B	chr14:103737397-103737694	1.53e-06	Brain_Anterior_cingulate_cortex_BA24_signif	Brain_Anterior_cingulate_cortex_BA24_signif	1	1	1	-4.80688	-4.80688	-4.80688	NA	0.00236409
ITGA2B	chr17:44375111-44375591	1.81e-06	Lung_signif	Lung_signif	1	1	1	4.77353	4.77353	4.77353	NA	0.00276116
IZUMO1	chr19:48744195-48744453	1.86e-06	Lung_signif	Lung_signif	1	1	1	-4.76809	-4.76809	-4.76809	NA	0.00280632
ITPR3	chr6:33684943-33685359	1.92e-06	Artery_Aorta_signif	Pancreas_signif	18.8592	0.00528119	0.655006	-2.63029	3.18114	2.0508	1.18951	0.00286697
ACSS3	chr12:81094732-81117966	2.07e-06	Testis_signif	Testis_signif	1	1	1	-4.746	-4.746	-4.746	NA	0.00306477
ZFYVE21	chr14:103725928-103726792	2.21e-06	Artery_Tibial_signif	Artery_Tibial_signif	1	1	1	-4.73287	-4.73287	-4.73287	NA	0.00323591
ZNF513	chr2:27380248-27380472	2.38e-06	Nerve_Tibial_signif	Esophagus_Mucosa_signif	1.22248	0.881188	0.881188	0.217267	5.08241	2.51661	2.44349	0.00343053
AGBL2	chr11:47668907-47677271	2.4e-06	Testis_signif	Ovary_signif	1.13193	0.868065	0.868065	-5.02298	-1.46395	-3.24346	2.51661	0.00343053
WDR27;AL031315.1	chr6:169664286-169664770	2.48e-06	Esophagus_Mucosa_signif	Esophagus_Muscularis_signif	4.0897	0.0517445	0.163491	0.0219244	3.09175	1.85004	1.19284	0.00352185
ATG13	chr11:46656273-46657095	2.58e-06	Vagina_signif	Vagina_signif	1	1	1	4.70174	4.70174	4.70174	NA	0.00361018
RASIP1	chr19:48721259-48721854	2.6e-06	Adipose_Visceral_Omentum_signif	Spleen_signif	1.71936	0.459932	0.459932	-5.17319	-2.33641	-3.65597	1.42868	0.00361018
EXOSC9	chr4:121804759-121807540	2.75e-06	Stomach_signif	Nerve_Tibial_signif	9.14153	0.00794309	0.311763	-4.05757	1.72439	-0.96622	1.67462	0.00378783
RASIP1	chr19:48724960-48726785	2.88e-06	Cells_Cultured_fibroblasts_signif	Liver_signif	1.23251	0.804062	0.804062	-5.3898	1.00936	-1.42742	2.76201	0.00391751
LINC01360	chr1:73348203-73355073	2.99e-06	Testis_signif	Testis_signif	1	1	1	-4.67144	-4.67144	-4.67144	NA	0.00403579
ACSS3	chr12:81102824-81124399	3.12e-06	Testis_signif	Testis_signif	1	1	1	4.66297	4.66297	4.66297	NA	0.00416548
SLC4A8	chr12:51475206-51485787	3.63e-06	Testis_signif	Testis_signif	1	1	1	-4.63174	-4.63174	-4.63174	NA	0.00476925
EHBP1	chr2:62706052-62706897	3.64e-06	Skin_Not_Sun_Exposed_Suprapubic_signif	Testis_signif	1.01778	0.982216	0.982216	3.44877	3.56508	3.50692	0.0822428	0.00476925
SLC4A8	chr12:51453699-51457351	3.72e-06	Testis_signif	Testis_signif	1	1	1	-4.62624	-4.62624	-4.62624	NA	0.00479426
TRIM54	chr2:27299416-27299530	3.72e-06	Heart_Left_Ventricle_signif	Heart_Atrial_Appendage_signif	1.66355	0.336449	0.336449	4.43894	4.66735	4.55315	0.161507	0.00479426
ITPR3	chr6:33682640-33683207	4.01e-06	Lung_signif	Thyroid_signif	5.64884	0.051595	0.315853	-2.88732	3.82536	1.6925	2.03267	0.00511069
LIG1	chr19:48161507-48165550	4.19e-06	Cells_EBV-transformed_lymphocytes_signif	Esophagus_Mucosa_signif	1.27304	0.80242	0.80242	1.21649	4.89994	2.95128	1.85102	0.00529165
SLC39A13	chr11:47412467-47413597	4.28e-06	Pituitary_signif	Brain_Anterior_cingulate_cortex_BA24_signif	41.3285	6.07e-05	41.3285	-5.46991	-2.77759	-4.39192	0.519393	0.00535895
AGBL5	chr2:27053573-27053896	4.41e-06	Artery_Aorta_signif	Artery_Tibial_signif	1.34947	0.786267	0.786267	-2.42175	4.09426	1.27994	2.57949	0.00545879
ARHGAP1	chr11:46681379-46682051	4.43e-06	Heart_Left_Ventricle_signif	Brain_Anterior_cingulate_cortex_BA24_signif	1.06178	0.938223	0.938223	0.979241	4.79778	2.88851	2.70011	0.00545879
CTNND1	chr11:57791673-57795577	4.61e-06	Nerve_Tibial_signif	Nerve_Tibial_signif	1	1	1	-4.58166	-4.58166	-4.58166	NA	0.00559131
NA	chr9:63376098-63379123	4.62e-06	Skin_Sun_Exposed_Lower_leg_signif	Adipose_Subcutaneous_signif	2.63071	0.0988716	0.0988716	-1.27333	3.54685	0.591527	2.58851	0.00559131
GOLGA2	chr9:128267274-128267458	4.81e-06	Skin_Sun_Exposed_Lower_leg_signif	Pituitary_signif	1.32834	0.58382	0.58382	-2.82458	4.48372	-0.0143056	2.54092	0.00573895
QRICH1	chr3:49077038-49092397	4.83e-06	Heart_Atrial_Appendage_signif	Esophagus_Mucosa_signif	1.51773	0.482265	0.482265	-4.50469	4.08366	-0.210513	6.07288	0.00573895
SLC39A13	chr11:47413507-47413597	4.9e-06	Thyroid_signif	Heart_Atrial_Appendage_signif	9.30585	0.00744289	0.361513	2.76243	5.58386	4.06508	0.709486	0.00577344
MADD	chr11:47290816-47295496	5e-06	Adipose_Subcutaneous_signif	Skin_Not_Sun_Exposed_Suprapubic_signif	3.8718	0.0111045	0.319009	0.501063	3.99226	1.82224	1.33257	0.00581043
KBTBD4	chr11:47578028-47578828	5.01e-06	Artery_Tibial_signif	Uterus_signif	2.03523	0.242291	0.242291	-1.00708	5.13858	2.0433	2.5733	0.00581043
AP002026.1	chr4:99157579-99159421	5.17e-06	Prostate_signif	Esophagus_Gastroesophageal_Junction_signif	2.34034	0.194501	0.194501	-1.79236	3.61559	1.40328	2.29692	0.00594888
IFT172	chr2:27465882-27470928	5.27e-06	Skin_Not_Sun_Exposed_Suprapubic_signif	Colon_Sigmoid_signif	1.38584	0.674492	0.674492	-0.109268	5.39708	1.69081	2.56035	0.00596769
PMFBP1	chr16:72128801-72129066	5.31e-06	Testis_signif	Testis_signif	1	1	1	4.55199	4.55199	4.55199	NA	0.00596769
H2AFZ	chr4:99948940-99949273	5.32e-06	Heart_Atrial_Appendage_signif	Vagina_signif	11.5006	0.00690177	0.428781	0.313411	3.64983	2.98574	0.897527	0.00596769
WDR19	chr4:39207820-39214601	5.41e-06	Pituitary_signif	Pituitary_signif	1	1	1	4.54816	4.54816	4.54816	NA	0.00598045
MADD	chr11:47270246-47273827	5.44e-06	Whole_Blood_signif	Brain_Frontal_Cortex_BA9_signif	2.06191	0.242642	0.242642	-1.18984	3.76281	1.64544	2.48184	0.00598045
FXYD2;FXYD6-FXYD2	chr11:117822717-117839781	5.45e-06	Colon_Sigmoid_signif	Adipose_Visceral_Omentum_signif	1.68641	0.328209	0.328209	0.74361	4.89167	2.32238	2.24443	0.00598045
FNDC4	chr2:27492478-27493389	5.6e-06	Esophagus_Muscularis_signif	Thyroid_signif	26.045	0.0010778	0.875352	-0.0206085	7.19021	4.33449	1.30492	0.00604238
ACSS3	chr12:81102824-81104769	5.6e-06	Testis_signif	Testis_signif	1	1	1	4.54105	4.54105	4.54105	NA	0.00604238
MADD	chr11:47324577-47326544	5.64e-06	Brain_Anterior_cingulate_cortex_BA24_signif	Brain_Cerebellum_signif	1.5922	0.572083	0.572083	-4.23295	3.39928	-0.208964	3.83307	0.00604415
FAM114A1	chr4:38922893-38929242	5.79e-06	Heart_Atrial_Appendage_signif	Esophagus_Mucosa_signif	5.87763	0.0112272	0.204584	0.510711	3.1575	2.02464	1.09133	0.00615729
TULP2	chr19:48882203-48883932	5.97e-06	Testis_signif	Testis_signif	1	1	1	-4.52728	-4.52728	-4.52728	NA	0.00630395
ACSS3	chr12:81122865-81124399	6.6e-06	Testis_signif	Testis_signif	1	1	1	-4.50618	-4.50618	-4.50618	NA	0.00691243
AP002026.1	chr4:99274255-99274962	6.74e-06	Testis_signif	Testis_signif	1	1	1	4.50163	4.50163	4.50163	NA	0.00700967
P4HTM	chr3:49002596-49002981	6.9e-06	Pancreas_signif	Nerve_Tibial_signif	2.85935	0.0316095	0.109043	3.52788	4.61622	3.90885	0.613208	0.00712089
SLC39A13	chr11:47412467-47413400	6.95e-06	Brain_Cerebellar_Hemisphere_signif	Esophagus_Mucosa_signif	10.7831	0.010265	0.491606	1.94446	5.14031	3.99806	0.836079	0.00712089
SLC25A37	chr8:23568378-23605961	7.02e-06	Testis_signif	Testis_signif	1	1	1	-4.49307	-4.49307	-4.49307	NA	0.00713893
SLC9B2	chr4:103050382-103057801	7.21e-06	Cells_EBV-transformed_lymphocytes_signif	Cells_EBV-transformed_lymphocytes_signif	1	1	1	4.48737	4.48737	4.48737	NA	0.00727989
NDST2	chr10:73806831-73807108	7.48e-06	Artery_Coronary_signif	Artery_Tibial_signif	1.19481	0.805191	0.805191	-3.46032	4.01936	0.279518	5.28893	0.00748097
AP002026.1	chr4:99089284-99102381	7.52e-06	Artery_Tibial_signif	Colon_Transverse_signif	10.8866	0.000563812	0.372568	2.97124	6.13123	4.52164	0.925782	0.00748097
ACSS3;AC0788955.1	chr12:81096064-81100948	7.72e-06	Testis_signif	Testis_signif	1	1	1	4.47282	4.47282	4.47282	NA	0.00762867
STX1A	chr7:73700931-73701238	7.83e-06	Esophagus_Gastroesophageal_Junction_signif	Esophagus_Gastroesophageal_Junction_signif	1	1	1	-4.46975	-4.46975	-4.46975	NA	0.00768499
B4GALNT1;SLC26A10;AC025165.6	chr12:57623913-57624003	8.19e-06	Ovary_signif	Artery_Coronary_signif	9.69766	0.000775655	0.33731	-2.62224	1.52369	-1.31841	1.17971	0.00797675
DALRD3	chr3:49016060-49016158	9.08e-06	Pancreas_signif	Nerve_Tibial_signif	1.11588	0.884122	0.884122	-4.77841	0.0638064	-2.3573	3.42397	0.00878372
MADD	chr11:47282969-47284178	9.56e-06	Liver_signif	Ovary_signif	1.29345	0.637415	0.637415	-4.34005	1.20338	-1.79191	2.79863	0.00918512
USP4	chr3:49293667-49294407	9.91e-06	Brain_Hypothalamus_signif	Brain_Cerebellum_signif	10.1566	0.00024926	0.594811	-3.33902	2.49512	0.0301864	1.59993	0.00945713
WDR78;AL592161.1	chr1:66827046-66833585	1e-05	Colon_Transverse_signif	Brain_Hypothalamus_signif	1.24598	0.768243	0.768243	-4.78362	0.156975	-2.07087	2.50574	0.00951236
TMPRSS5	chr11:113700168-113706222	1.1e-05	Nerve_Tibial_signif	Breast_Mammary_Tissue_signif	1.9796	0.433453	0.433453	-2.574	2.79211	-0.240677	2.72605	0.0104028
PPP1R13B	chr14:103735195-103738679	1.16e-05	Testis_signif	Testis_signif	1	1	1	-4.38453	-4.38453	-4.38453	NA	0.0108742
IFT172	chr2:27461836-27462701	1.18e-05	Artery_Aorta_signif	Brain_Hippocampus_signif	36.613	0.000294235	36.613	-6.10524	-2.75438	-4.18905	0.818507	0.0109631
RASIP1	chr19:48729590-48735196	1.19e-05	Artery_Aorta_signif	Brain_Hippocampus_signif	2.68831	0.217534	0.217534	-5.17411	-0.164083	-3.20046	2.26534	0.0109756
TBL2	chr7:73572945-73573320	1.2e-05	Esophagus_Mucosa_signif	Esophagus_Mucosa_signif	1	1	1	-4.3782	-4.3782	-4.3782	NA	0.0109756
RHOA	chr3:49360382-49362496	1.21e-05	Spleen_signif	Esophagus_Muscularis_signif	14.4119	0.00820359	0.616355	-4.50008	0.797135	-2.74351	1.42104	0.0109855
IZUMO1	chr19:48745932-48746435	1.21e-05	Testis_signif	Testis_signif	1	1	1	-4.37517	-4.37517	-4.37517	NA	0.0109855
PMFBP1	chr16:72128794-72129066	1.26e-05	Testis_signif	Testis_signif	1	1	1	-4.36685	-4.36685	-4.36685	NA	0.0113392
HMGN1	chr21:39347292-39347379	1.32e-05	Esophagus_Muscularis_signif	Brain_Cortex_signif	29.1239	0.000233908	29.1239	2.03606	4.69047	3.93786	0.645909	0.0117876
FXYD2	chr11:117802035-117820666	1.49e-05	Ovary_signif	Ovary_signif	1	1	1	4.33088	4.33088	4.33088	NA	0.0131908
NA	chr12:118126670-118135857	1.54e-05	Adipose_Subcutaneous_signif	Breast_Mammary_Tissue_signif	1.10899	0.891007	0.891007	-4.64766	1.25532	-1.69617	4.17403	0.0135524
TMEM184B	chr22:38222662-38224785	1.58e-05	Pituitary_signif	Vagina_signif	1.39646	0.64127	0.64127	-1.68517	3.20568	1.39027	2.67784	0.0138508
GTF3C2	chr2:27350632-27356739	1.71e-05	Cells_Cultured_fibroblasts_signif	Cells_Cultured_fibroblasts_signif	1	1	1	4.29967	4.29967	4.29967	NA	0.0149091
CELF1	chr11:47473231-47475336	1.8e-05	Brain_Nucleus_accumbens_basal_ganglia_signif	Brain_Nucleus_accumbens_basal_ganglia_signif	1	1	1	4.28792	4.28792	4.28792	NA	0.0156231
TTC12	chr11:113368576-113373124	1.87e-05	Testis_signif	Testis_signif	1	1	1	4.27955	4.27955	4.27955	NA	0.0161228
CASP8	chr2:201272776-201274889	1.94e-05	Artery_Tibial_signif	Lung_signif	2.53594	0.245291	0.245291	-3.44599	2.79242	-0.119773	2.31512	0.0165668
PMFBP1	chr16:72120149-72122914	1.95e-05	Testis_signif	Testis_signif	1	1	1	4.27078	4.27078	4.27078	NA	0.0165668
NUP160	chr11:47791990-47792786	2.09e-05	Pancreas_signif	Minor_Salivary_Gland_signif	1.37787	0.570224	0.570224	-2.8053	4.631	0.577655	3.7632	0.0176466
ZDHHC5	chr11:57696043-57696761	2.11e-05	Breast_Mammary_Tissue_signif	Heart_Left_Ventricle_signif	2.53121	0.256347	0.256347	-4.38201	0.79528	-2.82955	2.44755	0.0176763
AC098487.1	chr4:102418988-102419697	2.13e-05	Brain_Putamen_basal_ganglia_signif	Nerve_Tibial_signif	8.70251	0.00455312	0.302499	-4.20016	-0.618121	-2.80515	0.974375	0.0176763
MPV17	chr2:27313109-27322448	2.13e-05	Brain_Frontal_Cortex_BA9_signif	Testis_signif	1.21156	0.853597	0.853597	-1.28997	3.50765	1.3889	2.27967	0.0176763
CELF1	chr11:47489024-47565274	2.23e-05	Cells_Cultured_fibroblasts_signif	Cells_Cultured_fibroblasts_signif	1	1	1	-4.24072	-4.24072	-4.24072	NA	0.0183919
MST1	chr3:49685962-49686313	2.27e-05	Thyroid_signif	Adipose_Visceral_Omentum_signif	1.29755	0.702448	0.702448	-4.57416	-0.712543	-2.64335	2.73058	0.0186097
ATG2A	chr11:64902680-64903288	2.28e-05	Cells_Cultured_fibroblasts_signif	Cells_Cultured_fibroblasts_signif	1	1	1	4.23545	4.23545	4.23545	NA	0.0186097
ACSS3	chr12:81096064-81102704	2.3e-05	Testis_signif	Testis_signif	1	1	1	4.234	4.234	4.234	NA	0.0186215
USP4	chr3:49292598-49293546	2.33e-05	Brain_Caudate_basal_ganglia_signif	Skin_Sun_Exposed_Lower_leg_signif	3.00272	0.159414	0.159414	-1.28776	1.97766	0.316949	1.39899	0.01883
FUT2	chr19:48696079-48696379	2.44e-05	Minor_Salivary_Gland_signif	Esophagus_Mucosa_signif	1.66978	0.33022	0.33022	3.93886	4.41528	4.17707	0.336882	0.0193856
POLA2	chr11:65295211-65295540	2.44e-05	Vagina_signif	Vagina_signif	1	1	1	-4.21988	-4.21988	-4.21988	NA	0.0193856
TSPAN3	chr15:77056255-77083847	2.45e-05	Spleen_signif	Brain_Nucleus_accumbens_basal_ganglia_signif	9.27924	0.0369804	0.311929	0.513895	3.27068	1.97206	0.87245	0.0193856
KCTD20	chr6:36470257-36474789	2.54e-05	Testis_signif	Artery_Tibial_signif	1.11587	0.884127	0.884127	1.40713	4.51341	2.96027	2.19647	0.0200073
CD2BP2-DT	chr16:30355999-30356293	2.63e-05	Adrenal_Gland_signif	Adrenal_Gland_signif	1	1	1	-4.2037	-4.2037	-4.2037	NA	0.0205862
RASAL2	chr1:178123182-178125327	2.66e-05	Testis_signif	Testis_signif	1	1	1	-4.20056	-4.20056	-4.20056	NA	0.0207579
TMPRSS5	chr11:113699027-113706222	2.78e-05	Brain_Cortex_signif	Brain_Hippocampus_signif	5.39515	0.0223982	0.244691	-2.93336	0.383217	-1.30002	1.20659	0.021462
MAPT	chr17:45978440-45982866	2.78e-05	Adipose_Visceral_Omentum_signif	Kidney_Cortex_signif	1.89265	0.13375	0.13375	1.0017	4.56338	2.90916	1.79429	0.021462
DAG1	chr3:49492973-49510419	2.9e-05	Brain_Caudate_basal_ganglia_signif	Prostate_signif	1.32133	0.57282	0.57282	-3.59976	3.68096	0.558959	3.74944	0.0222552
FUT2	chr19:48696079-48702955	2.92e-05	Esophagus_Mucosa_signif	Minor_Salivary_Gland_signif	1.69986	0.300135	0.300135	-4.52277	-2.6985	-3.61064	1.28995	0.0222706
IFT172	chr2:27447922-27449294	3.03e-05	Esophagus_Gastroesophageal_Junction_signif	Esophagus_Gastroesophageal_Junction_signif	1	1	1	4.1709	4.1709	4.1709	NA	0.022986
ADH4	chr4:99124466-99126594	3.05e-05	Testis_signif	Testis_signif	1	1	1	-4.16995	-4.16995	-4.16995	NA	0.022986
NSRP1	chr17:30156662-30172542	3.13e-05	Small_Intestine_Terminal_Ileum_signif	Colon_Transverse_signif	7.94231	0.0179683	0.278352	-1.96766	2.95048	-0.452998	1.53731	0.0234937
TMEM219	chr16:29971578-29972950	3.15e-05	Adrenal_Gland_signif	Kidney_Cortex_signif	1.01449	0.985506	0.985506	2.0266	4.04763	3.03711	1.42909	0.0234952
ARHGAP27	chr17:45401668-45402714	3.17e-05	Testis_signif	Testis_signif	1	1	1	4.16072	4.16072	4.16072	NA	0.0235546
USP28	chr11:113833557-113834249	3.24e-05	Pituitary_signif	Artery_Coronary_signif	1.09716	0.915044	0.915044	-0.901408	3.91895	1.96689	2.53744	0.0239381
ANKK1	chr11:113388069-113393481	3.29e-05	Skin_Not_Sun_Exposed_Suprapubic_signif	Skin_Sun_Exposed_Lower_leg_signif	1.95349	0.0465081	1.95349	3.71832	4.48876	4.10354	0.544781	0.0242038
MTCH2	chr11:47622776-47627080	3.45e-05	Adipose_Visceral_Omentum_signif	Adipose_Visceral_Omentum_signif	1	1	1	-4.14176	-4.14176	-4.14176	NA	0.0251896
GAS5	chr1:173867043-173867960	3.5e-05	Breast_Mammary_Tissue_signif	Breast_Mammary_Tissue_signif	1	1	1	4.13809	4.13809	4.13809	NA	0.0254638
GOSR2	chr17:46929584-46931102	3.58e-05	Esophagus_Gastroesophageal_Junction_signif	Esophagus_Gastroesophageal_Junction_signif	1	1	1	-4.13281	-4.13281	-4.13281	NA	0.0259211
CRHR1;LINC02210;AC217774.1	chr17:45731944-45732703	3.64e-05	Testis_signif	Testis_signif	1	1	1	-4.12945	-4.12945	-4.12945	NA	0.0260592
ADH7	chr4:99429633-99435027	3.64e-05	Esophagus_Mucosa_signif	Esophagus_Mucosa_signif	1	1	1	-4.12904	-4.12904	-4.12904	NA	0.0260592
TRAIP	chr3:49832068-49839772	3.67e-05	Spleen_signif	Brain_Putamen_basal_ganglia_signif	1.04813	0.95187	0.95187	-4.13201	2.028	-1.052	4.35579	0.0260592
KLC1	chr14:103679545-103687081	3.7e-05	Breast_Mammary_Tissue_signif	Adipose_Subcutaneous_signif	1.57226	0.586742	0.586742	-0.408919	4.55865	1.75043	2.08044	0.0260592
INO80E	chr16:30004657-30004750	3.71e-05	Uterus_signif	Liver_signif	24.3544	0.00287167	0.843526	0.319477	4.20201	3.15468	0.845644	0.0260592
UGGT2	chr13:95985920-95986333	3.73e-05	Artery_Aorta_signif	Artery_Aorta_signif	1	1	1	-4.12359	-4.12359	-4.12359	NA	0.0260592
TRAIP	chr3:49843928-49844541	3.73e-05	Small_Intestine_Terminal_Ileum_signif	Small_Intestine_Terminal_Ileum_signif	1	1	1	-4.12344	-4.12344	-4.12344	NA	0.0260592
LRRC37A4P	chr17:45515525-45517178	3.76e-05	Thyroid_signif	Esophagus_Mucosa_signif	5.31574	0.0663935	0.240111	-3.98808	1.31169	-2.47418	1.72218	0.0261341
MTCH2	chr11:47631087-47634672	3.83e-05	Ovary_signif	Ovary_signif	1	1	1	4.11723	4.11723	4.11723	NA	0.0265068
IFT172	chr2:27462195-27462701	3.88e-05	Pituitary_signif	Testis_signif	2.93559	0.0156696	2.93559	3.1384	4.62408	4.06725	0.8097	0.0265697
SLC4A8	chr12:51463714-51469614	3.91e-05	Testis_signif	Testis_signif	1	1	1	-4.11298	-4.11298	-4.11298	NA	0.0265697
KANSL1	chr17:46162525-46170855	3.91e-05	Testis_signif	Uterus_signif	1.83186	0.168138	0.168138	-3.99273	-2.16281	-3.07777	1.29395	0.0265697
RUVBL2	chr19:49007147-49007302	3.94e-05	Brain_Nucleus_accumbens_basal_ganglia_signif	Brain_Nucleus_accumbens_basal_ganglia_signif	1	1	1	4.11072	4.11072	4.11072	NA	0.0265697
SAC3D1	chr11:65041866-65044225	3.95e-05	Nerve_Tibial_signif	Heart_Left_Ventricle_signif	3.62384	0.227167	0.227167	-4.33109	-0.720949	-2.42809	1.18593	0.0265697
ACC06305.1;AC009271.2	chr18:56028940-56037041	3.98e-05	Thyroid_signif	Thyroid_signif	1	1	1	-4.10892	-4.10892	-4.10892	NA	0.0265697
KLHDC8B	chr3:49174966-49175605	3.98e-05	Brain_Cerebellum_signif	Brain_Cerebellum_signif	1	1	1	-4.10887	-4.10887	-4.10887	NA	0.0265697
SLC4A8	chr12:51440789-51440979	4.03e-05	Testis_signif	Testis_signif	1	1	1	4.10591	4.10591	4.10591	NA	0.0267811
BMS1P4;AGAP5	chr10:73728587-73730318	4.05e-05	Skin_Sun_Exposed_Lower_leg_signif	Minor_Salivary_Gland_signif	3.81217	0.0351195	0.247929	-3.21565	1.32565	-1.18948	1.6805	0.0267811
RASAL2	chr1:178094694-178134565	4.06e-05	Testis_signif	Artery_Tibial_signif	1.05923	0.940773	0.940773	1.03088	4.43039	2.73064	2.40382	0.0267811
MADD	chr11:47324577-47326832	4.2e-05	Testis_signif	Testis_signif	1	1	1	-4.09608	-4.09608	-4.09608	NA	0.0275546
ARHGAP27	chr17:45432349-45432549	4.25e-05	Skin_Sun_Exposed_Lower_leg_signif	Skin_Not_Sun_Exposed_Suprapubic_signif	1.35265	0.647347	0.647347	-4.27744	-0.241187	-2.25931	2.85406	0.027675
ACADS	chr12:120737467-120737837	4.26e-05	Nerve_Tibial_signif	Adrenal_Gland_signif	2.46962	0.205144	0.205144	0.108596	4.45563	2.45112	1.97392	0.027675
KPNA1	chr3:122496570-122514875	4.3e-05	Breast_Mammary_Tissue_signif	Esophagus_Muscularis_signif	17.3101	0.00555338	0.595482	-4.55725	-0.99692	-3.03562	0.980807	0.0278254
HMGN1	chr21:39345274-39347247	4.34e-05	Testis_signif	Testis_signif	1	1	1	4.08855	4.08855	4.08855	NA	0.0279417
HIPK3	chr11:33348013-33348522	4.46e-05	Colon_Transverse_signif	Esophagus_Mucosa_signif	1.01736	0.982639	0.982639	-4.25889	-1.45085	-2.85487	1.98558	0.0285925
SLC5A6	chr2:27207790-27211467	4.5e-05	Brain_Cerebellum_signif	Liver_signif	10.1227	5.37e-16	0.389545	-4.70411	-1.20965	-2.30999	0.976796	0.0286821
EIF4E	chr4:98887952-98890787	4.53e-05	Testis_signif	Testis_signif	1	1	1	-4.07867	-4.07867	-4.07867	NA	0.0286821
SLC38A11;AC019197.1	chr2:164912435-164945584	4.54e-05	Nerve_Tibial_signif	Nerve_Tibial_signif	1	1	1	-4.07826	-4.07826	-4.07826	NA	0.0286821
SLC39A8	chr4:102324998-102344444	4.6e-05	Minor_Salivary_Gland_signif	Minor_Salivary_Gland_signif	1	1	1	4.07519	4.07519	4.07519	NA	0.0289323
ADH6	chr4:99204431-99207415	4.92e-05	Adipose_Visceral_Omentum_signif	Cells_Cultured_fibroblasts_signif	14.956	0.00107354	0.549142	-0.120081	5.00013	3.80447	1.31643	0.0308096
FUT2	chr19:48696079-48696317	4.94e-05	Esophagus_Mucosa_signif	Esophagus_Mucosa_signif	1	1	1	4.05845	4.05845	4.05845	NA	0.0308096
WDR19	chr4:39194659-39199478	4.98e-05	Pancreas_signif	Brain_Cerebellum_signif	1.19011	0.832321	0.832321	-3.55307	3.32566	-0.464095	3.4925	0.0309189
SLC4A8	chr12:51475206-51477734	5.09e-05	Testis_signif	Testis_signif	1	1	1	4.05126	4.05126	4.05126	NA	0.0314923
ACSS3	chr12:81118052-81122758	5.21e-05	Testis_signif	Testis_signif	1	1	1	-4.04595	-4.04595	-4.04595	NA	0.0318677
ACSS3	chr12:81253670-81254857	5.22e-05	Uterus_signif	Brain_Amygdala_signif	18.6069	0.00107976	0.763071	1.0785	4.32239	2.95402	0.821318	0.0318677
CASP7	chr10:113697603-113721032	5.22e-05	Uterus_signif	Stomach_signif	1.27877	0.790746	0.790746	-1.69065	4.68345	1.16387	3.23867	0.0318677
LINC01360	chr1:73310990-73355073	5.25e-05	Testis_signif	Testis_signif	1	1	1	4.04407	4.04407	4.04407	NA	0.0319117
ADH4	chr4:99133805-99157491	5.42e-05	Artery_Tibial_signif	Esophagus_Gastroesophageal_Junction_signif	2.90256	0.0930678	0.345022	-5.05642	-1.4247	-3.4748	1.51881	0.0327555
ASPG	chr14:104106452-104106799	5.53e-05	Esophagus_Mucosa_signif	Esophagus_Mucosa_signif	1	1	1	-4.03182	-4.03182	-4.03182	NA	0.0333344
BRWD1-AS1	chr21:39315815-39317045	5.59e-05	Testis_signif	Testis_signif	1	1	1	-4.02943	-4.02943	-4.02943	NA	0.0334513
LINC01360	chr1:73306274-73307168	5.6e-05	Testis_signif	Testis_signif	1	1	1	-4.02898	-4.02898	-4.02898	NA	0.0334513
TEAD2	chr19:49355206-49357252	5.72e-05	Nerve_Tibial_signif	Nerve_Tibial_signif	1	1	1	4.02396	4.02396	4.02396	NA	0.0339281
FAM182B	chr20:25836079-25836706	5.73e-05	Testis_signif	Testis_signif	1	1	1	-4.02366	-4.02366	-4.02366	NA	0.0339281
AGBL2	chr11:47677401-47679973	5.91e-05	Testis_signif	Testis_signif	1	1	1	4.01656	4.01656	4.01656	NA	0.0344464
ACSS3	chr12:81101079-81102704	5.91e-05	Testis_signif	Testis_signif	1	1	1	4.01643	4.01643	4.01643	NA	0.0344464
LINC01270	chr20:50292830-50298156	5.93e-05	Cells_Cultured_fibroblasts_signif	Cells_Cultured_fibroblasts_signif	1	1	1	-4.01545	-4.01545	-4.01545	NA	0.0344464
EIF4E	chr4:98887952-98891237	5.97e-05	Testis_signif	Testis_signif	1	1	1	4.01411	4.01411	4.01411	NA	0.0344464
LRRC37A4P	chr17:45521425-45545605	5.98e-05	Brain_Cerebellum_signif	Brain_Cerebellum_signif	1	1	1	4.01363	4.01363	4.01363	NA	0.0344464
RBM5	chr3:50107087-50107482	5.98e-05	Adipose_Subcutaneous_signif	Brain_Nucleus_accumbens_basal_ganglia_signif	1.1461	0.853901	0.853901	-3.29782	3.37827	0.0402273	4.72071	0.0344464
INTS9	chr8:28796655-28812327	6e-05	Brain_Nucleus_accumbens_basal_ganglia_signif	Brain_Nucleus_accumbens_basal_ganglia_signif	1	1	1	4.01295	4.01295	4.01295	NA	0.0344464
PSMD7;AC009120.2	chr16:74305580-74331587	6.01e-05	Ovary_signif	Ovary_signif	1	1	1	4.01226	4.01226	4.01226	NA	0.0344464
USP4	chr3:49279891-49280744	6.11e-05	Artery_Tibial_signif	Vagina_signif	3.12953	0.090635	0.219964	-4.92114	-2.13703	-3.4772	1.23677	0.0348607
ARID5B	chr10:62069797-62072676	6.16e-05	Nerve_Tibial_signif	Nerve_Tibial_signif	1	1	1	-4.00679	-4.00679	-4.00679	NA	0.0349693
STAG3L3	chr7:72999859-73003021	6.2e-05	Brain_Hypothalamus_signif	Nerve_Tibial_signif	1.05604	0.943957	0.943957	-4.08582	1.86479	-1.11051	4.20772	0.0350557
PSMA3-AS1	chr14:58295811-58297955	6.23e-05	Breast_Mammary_Tissue_signif	Brain_Caudate_basal_ganglia_signif	36.3956	0.000269519	36.3956	-5.02102	-1.02929	-3.79734	0.727409	0.0350994
FARP2	chr2:241436538-241441304	6.26e-05	Artery_Aorta_signif	Artery_Aorta_signif	1	1	1	4.00293	4.00293	4.00293	NA	0.0351182
ATG4B	chr2:241651335-241651884	6.38e-05	Brain_Hypothalamus_signif	Brain_Hypothalamus_signif	1	1	1	-3.99841	-3.99841	-3.99841	NA	0.0356528
SLC25A37	chr8:23568378-23571335	6.4e-05	Testis_signif	Testis_signif	1	1	1	3.99739	3.99739	3.99739	NA	0.0356649
GRIK2	chr6:102064048-102068347	6.59e-05	Brain_Cortex_signif	Brain_Cortex_signif	1	1	1	3.99072	3.99072	3.99072	NA	0.0365381
MED8	chr1:43386226-43386589	6.62e-05	Brain_Putamen_basal_ganglia_signif	Brain_Hypothalamus_signif	1.12457	0.875429	0.875429	-0.544501	4.387	1.92125	3.4871	0.0365719
NAT10	chr11:34135291-34136642	6.68e-05	Brain_Cerebellar_Hemisphere_signif	Brain_Cerebellar_Hemisphere_signif	1	1	1	-3.98731	-3.98731	-3.98731	NA	0.0366128
CRHR1;MAPT;LINC02210	chr17:45829321-45830094	6.69e-05	Pituitary_signif	Pituitary_signif	1	1	1	-3.98688	-3.98688	-3.98688	NA	0.0366128
MADD	chr11:47324577-47328658	6.71e-05	Skin_Sun_Exposed_Lower_leg_signif	Brain_Cerebellar_Hemisphere_signif	3.23214	0.0502064	0.222025	-0.221233	3.07967	1.49797	1.25205	0.0366128
MAPRE2	chr2:27024252-27025583	6.85e-05	Brain_Cerebellum_signif	Kidney_Cortex_signif	5.28779	0.0397526	0.597543	-0.317975	4.37977	1.50387	1.35466	0.0372563
SLC39A3	chr19:2737300-2739945	6.9e-05	Testis_signif	Testis_signif	1	1	1	-3.97985	-3.97985	-3.97985	NA	0.0372995
NEDD9;AL139807.1	chr6:11201184-11213281	6.91e-05	Adipose_Subcutaneous_signif	Breast_Mammary_Tissue_signif	2.47156	0.103131	0.103131	1.27188	4.15471	3.1173	1.60229	0.0372995
MED8	chr1:43385106-43385978	6.96e-05	Brain_Putamen_basal_ganglia_signif	Brain_Frontal_Cortex_BA9_signif	1.07793	0.922073	0.922073	-4.34351	-0.18788	-2.26569	2.93847	0.0374346
DSCAML1	chr11:117780810-117799501	7.04e-05	Ovary_signif	Ovary_signif	1	1	1	-3.97491	-3.97491	-3.97491	NA	0.0375937
MAP3K14	chr17:45270563-45270852	7.05e-05	Skin_Sun_Exposed_Lower_leg_signif	Skin_Sun_Exposed_Lower_leg_signif	1	1	1	3.97474	3.97474	3.97474	NA	0.0375937
L3MBTL2;AL035681.1	chr22:41209933-41213893	7.11e-05	Brain_Anterior_cingulate_cortex_BA24_signif	Adipose_Visceral_Omentum_signif	15.285	0.00328422	0.513662	0.485704	4.23001	2.88655	0.912995	0.0377906
ARIH2	chr3:48943533-48945136	7.16e-05	Heart_Atrial_Appendage_signif	Heart_Atrial_Appendage_signif	1	1	1	-3.9708	-3.9708	-3.9708	NA	0.0379317
PALM	chr19:723831-726138	7.2e-05	Brain_Amygdala_signif	Testis_signif	1.03041	0.969594	0.969594	0.864088	4.25333	2.55871	2.39656	0.0379657
AL445430.1;AL445430.2	chr6:11417579-11480954	7.23e-05	Testis_signif	Testis_signif	1	1	1	3.96854	3.96854	3.96854	NA	0.0379657
DRG2	chr17:18093968-18098270	7.29e-05	Artery_Aorta_signif	Colon_Transverse_signif	1.65008	0.587833	0.587833	-2.30246	4.78672	0.900067	2.15476	0.0379657
MAPK3	chr16:30115645-30116636	7.29e-05	Ovary_signif	Colon_Transverse_signif	1.46835	0.650988	0.650988	1.28039	3.58335	2.50698	1.15881	0.0379657
PRMT1	chr19:49685639-49686093	7.3e-05	Esophagus_Muscularis_signif	Esophagus_Muscularis_signif	1	1	1	-3.96614	-3.96614	-3.96614	NA	0.0379657
TAT	chr16:71572485-71576331	7.36e-05	Testis_signif	Testis_signif	1	1	1	3.96448	3.96448	3.96448	NA	0.0380888
WDR19	chr4:39278663-39285487	7.52e-05	Skin_Not_Sun_Exposed_Suprapubic_signif	Testis_signif	4.99335	0.0976422	0.225824	-4.8419	-3.37101	-4.20846	0.59306	0.0387797
RNF123	chr3:49712656-49713513	7.64e-05	Vagina_signif	Artery_Coronary_signif	8.82312	0.010627	0.310452	-3.2321	2.08717	0.0853453	1.56266	0.0392553
POLR1D	chr13:27648453-27665686	7.66e-05	Breast_Mammary_Tissue_signif	Whole_Blood_signif	3.82376	0.170586	0.170586	-0.595898	3.34827	1.43028	1.56444	0.0392553
C1GALT1	chr7:7182820-7234303	7.71e-05	Esophagus_Mucosa_signif	Skin_Sun_Exposed_Lower_leg_signif	2.04475	0.352293	0.352293	-2.99276	3.08095	-0.202309	2.00845	0.0393614
FNBP4	chr11:47736740-47746056	7.81e-05	Heart_Left_Ventricle_signif	Pituitary_signif	1.16078	0.839222	0.839222	1.88951	4.17021	3.02986	1.6127	0.0396881
HMG20A	chr15:77471814-77477555	7.91e-05	Small_Intestine_Terminal_Ileum_signif	Spleen_signif	1.00702	0.992983	0.992983	-2.3648	3.62972	0.632462	4.23877	0.0400935
RBM5	chr3:50103166-50105077	8.06e-05	Adipose_Visceral_Omentum_signif	Thyroid_signif	1.41487	0.736236	0.736236	-1.14824	3.75135	1.68927	2.54017	0.0406174
PTPRJ	chr11:48145124-48146876	8.11e-05	Adipose_Subcutaneous_signif	Minor_Salivary_Gland_signif	1.85268	0.560902	0.560902	-0.947058	4.00595	0.679732	2.27346	0.0406174
FAM114A2	chr5:154038434-154038857	8.13e-05	Adipose_Visceral_Omentum_signif	Kidney_Cortex_signif	7.55334	0.0112105	0.374122	-3.62485	2.91594	-1.85383	2.08554	0.0406174
NR1H3	chr11:47259259-47259786	8.14e-05	Skin_Not_Sun_Exposed_Suprapubic_signif	Adipose_Subcutaneous_signif	1.58408	0.415923	0.415923	-1.19882	4.08549	1.44333	3.73657	0.0406174
HPR	chr16:72075219-72076303	8.16e-05	Nerve_Tibial_signif	Artery_Aorta_signif	2.06581	0.280168	0.280168	-4.14121	-1.32122	-3.18723	1.61615	0.0406174
PLEKHM1;AC091132.2	chr17:45454272-45458169	8.26e-05	Brain_Cerebellum_signif	Testis_signif	1.86912	0.168781	0.168781	-3.85051	-2.34292	-2.91237	0.818636	0.0409038
LINC00886	chr3:156747563-156751095	8.28e-05	Cells_Cultured_fibroblasts_signif	Cells_Cultured_fibroblasts_signif	1	1	1	-3.9362	-3.9362	-3.9362	NA	0.0409038
ADGRL3	chr4:61912757-61934840	8.39e-05	Skin_Not_Sun_Exposed_Suprapubic_signif	Brain_Hypothalamus_signif	1.46728	0.593947	0.593947	-1.47553	4.20004	1.11779	2.57881	0.0413026
UQCC2	chr6:33700513-33701346	8.45e-05	Adrenal_Gland_signif	Prostate_signif	1.06119	0.938812	0.938812	2.83554	3.09412	2.96483	0.182839	0.0413137
USP4	chr3:49278902-49279677	8.45e-05	Esophagus_Muscularis_signif	Colon_Sigmoid_signif	11.2176	0.0026412	0.387352	-4.6794	-3.61326	-4.06419	0.310806	0.0413137
MEI1	chr22:41794477-41795735	8.48e-05	Lung_signif	Whole_Blood_signif	1.38939	0.610605	0.610605	1.49443	4.3252	2.90982	2.00165	0.0413329
USP4	chr3:49278902-49280744	8.71e-05	Artery_Tibial_signif	Brain_Cerebellum_signif	1.35764	0.565997	0.565997	-0.583111	4.31351	2.09644	2.48085	0.04231
ADGRB2	chr1:31744731-31755999	8.97e-05	Brain_Cerebellum_signif	Uterus_signif	1.49856	0.501443	0.501443	-4.20727	-2.93707	-3.57217	0.898168	0.0433855
MTMR4	chr17:58504974-58505472	9.18e-05	Pituitary_signif	Pituitary_signif	1	1	1	3.91134	3.91134	3.91134	NA	0.0442622
KHK;CGREF1	chr2:27099840-27102097	9.25e-05	Ovary_signif	Brain_Anterior_cingulate_cortex_BA24_signif	11.4758	0.00866925	0.463564	-0.478588	3.24396	1.23907	0.844494	0.0443604
GRK4	chr4:3022451-3040572	9.28e-05	Brain_Caudate_basal_ganglia_signif	Brain_Cerebellar_Hemisphere_signif	1.68241	0.317587	0.317587	-0.359514	2.89371	1.2671	2.30038	0.0443604
C11orf49	chr11:47161190-47164093	9.33e-05	Thyroid_signif	Brain_Putamen_basal_ganglia_signif	2.85089	0.305813	0.305813	-2.289	3.53887	0.992267	1.91856	0.0443604
CYP2D6;NDUFA6-DT	chr22:42130223-42130567	9.34e-05	Spleen_signif	Testis_signif	29.2956	0.00122498	29.2956	2.28629	4.44427	3.78852	0.399357	0.0443604
AC098487.1	chr4:102418988-102419264	9.36e-05	Brain_Cerebellar_Hemisphere_signif	Lung_signif	3.3108	0.101868	0.170267	-3.64338	-0.539897	-2.65088	1.45135	0.0443604
FOSL2;AC104695.2	chr2:28393822-28404107	9.44e-05	Artery_Coronary_signif	Artery_Coronary_signif	1	1	1	-3.90449	-3.90449	-3.90449	NA	0.0445666
SRP68	chr17:76067330-76072345	9.46e-05	Skin_Not_Sun_Exposed_Suprapubic_signif	Skin_Not_Sun_Exposed_Suprapubic_signif	1	1	1	-3.90394	-3.90394	-3.90394	NA	0.0445666
GCKR	chr2:27498797-27499397	9.53e-05	Adrenal_Gland_signif	Testis_signif	2.21396	0.0746	0.0746	1.40303	4.55416	3.3776	1.72047	0.0446705
ZNF211	chr19:57633905-57634023	9.57e-05	Skin_Not_Sun_Exposed_Suprapubic_signif	Brain_Cerebellum_signif	1.01792	0.982084	0.982084	-1.40608	4.04003	1.31697	3.85098	0.0446705
PRMT1	chr19:49685037-49686093	9.59e-05	Esophagus_Muscularis_signif	Esophagus_Muscularis_signif	1	1	1	3.90077	3.90077	3.90077	NA	0.0446705
VRK2	chr2:58138728-58139666	9.62e-05	Testis_signif	Testis_signif	1	1	1	-3.9001	-3.9001	-3.9001	NA	0.0446705
DNAJC21	chr5:34943490-34944867	9.65e-05	Testis_signif	Testis_signif	1	1	1	-3.89935	-3.89935	-3.89935	NA	0.0446705
ADGRB2	chr1:31756815-31763884	9.7e-05	Brain_Cerebellum_signif	Brain_Cerebellum_signif	1	1	1	3.89785	3.89785	3.89785	NA	0.0447375
SLC25A10;AC139530.2	chr17:81713506-81714953	9.72e-05	Adipose_Subcutaneous_signif	Esophagus_Muscularis_signif	1.96235	0.0981537	0.0981537	-0.611964	2.94473	1.17379	1.77839	0.0447375
CRHR1;MAPT;LINC02210	chr17:45821440-45829215	0.000100101	Brain_Cerebellar_Hemisphere_signif	Brain_Hypothalamus_signif	2.05615	0.0363774	0.907471	0.814005	4.51134	3.10357	2.00018	0.0459059
IP6K1	chr3:49748168-49786354	0.000103269	Testis_signif	Testis_signif	1	1	1	3.88278	3.88278	3.88278	NA	0.0472041
EHMT1	chr9:137782397-137790848	0.000104781	Ovary_signif	Testis_signif	1.31239	0.686	0.686	-4.0684	-0.896476	-2.08575	1.42284	0.04774
RASAL2	chr1:178125501-178134565	0.000105534	Testis_signif	Testis_signif	1	1	1	-3.8775	-3.8775	-3.8775	NA	0.0479275
TBL2	chr7:73572970-73573320	0.000108114	Esophagus_Mucosa_signif	Kidney_Cortex_signif	1.97654	0.0565004	0.966963	1.32392	4.49441	3.20535	1.66618	0.0489408
HMGN1	chr21:39347478-39348292	0.000109536	Lung_signif	Pancreas_signif	1.7927	0.217804	0.217804	0.030353	4.77291	2.13168	2.28951	0.0494249
