## Supplementary File S6 for "Genome- and Transcriptome-wide Splicing Associations with Problematic Alcohol Use and Alcohol Use Disorder"

### Sheet: Sheet1
Supplementary File S5 Differentially Spliced Genes and TWAS Associated Genes with AUD and Problematic Alcohol Use - SNPs Associated with Other GWAS Traits & LD with sQTLs From Our Study
Gene	SNP & Risk Allele	AF	Trait	P	Study	Lead sQTL	LD with sQTL (R2)
GRK4	rs2960306-T	0.34	Cigarettes Per Day	1x10-9	Erzurumluoglu et al. Mol Psychiatry	rs2858038	0.2876
	rs1024323-T	0.38	Cigarettes Per Day	9x10-9	Liu et al. 2019, Nat Gen	rs2858038	0.2811
	rs188295500-T	0.03	Hip Circumfrence	3x10e-6	Tachmazidou I, Am J Hum Gen	rs2858038	0.0084
	rs2798304-C	0.46	Houshold Income	7x10-9	Hill WD, et al. Nat Commun	rs2858038	0.0196
	rs1140085-A	0.14	Houshold Income	8x10-10	Hill WD, et al. Nat Commun	rs2858038	0.1255
KLHDC8B	rs7617480-C	0.7706	Wellbeing measurement	9e-09	Turley P, Nat Genet	rs3819325	0.0695
	rs7617480-A	0.22	Age at menarche	3e-08	Elks CE, Nat Genet	rs3819325	0.001
	rs9586-T	0.219964	Feeling miserable	2e-08	Nagel M, Nat Communications	rs3819325	0.0639
	rs10865954-T	0.3326	Insomnia	4e-09	Jansen PR, Nat Genet	rs3819325	0
	rs7617480-C	0.773	Smoking cessation	2e-12	Liu M, Nat Genet	rs3819325	0.0695
	rs13084037-G	0.226	Unipolar depression	2e-17	Howard DM, Nat Neurosciencee	rs3819325	0.0709
	rs2292111-G	0.879283	Red cell distribution width	8e-25	Chen MH, Cell	NA	NA
	rs7671295-T	0.656	Cognitive performance (MTAG)	8e-09	Lee JJ, Nat Genet	NA	NA
	rs7671295-T	0.6465	Self-reported math ability (MTAG)	4e-08	Lee JJ, Nat Genet	NA	NA
	rs177529-T	0.6458	Highest math class taken (MTAG)	2e-10	Lee JJ, Nat Genet	NA	NA
	rs4263408-T	0.43	Plasma amyloid beta peptide concentrations (ABx-40)	7e-06	Chouraki V, Mol Psychiatry	NA	NA
	rs113769228-C	0.165	Pediatric bone mineral content (spine)	7e-06	Chesi A, J Bone Miner Res	NA	NA
PSMD7	rs145976521-G	0.901	Blood Protein levels	5 x 10-26	Emilsson, Science	NA	NA
TMEM184B	rs7289126-A	0.4	Mammographic Density	3 x 10-8	Lindstrom, Nat Communications	NA	NA
	rs7289126-A	0.4	Percent Mammographic Density	5 x 10-9	Lindstrom, Nat Communications	NA	NA
	rs2717036-T	0.3942	depressive symptom measurement	1e-11	Turley P, Nat Genet	NA	NA
	rs2678892-G	0.3981	wellbeing measurement	3e-08	Turley P, Nat Genet	NA	NA
	rs2717036-T	0.4008	neuroticism measurement	6e-11	Turley P, Nat Genet	NA	NA
	rs2717036-T	0.3942	depressive symptom measurement	9e-10	Turley P, Nat Genet	NA	NA
	rs1518400-T	0.23	Epithelioid Cell Uveal Melanoma	4e-06	Thomsen H, Melanoma Res	NA	NA
	rs986512-A	0.6368	BMI-adjusted waist-hip ratio	2e-09	Pulit SL, Hum Mol Genet	NA	NA
	rs77622099-A	0.090851	neuroticism measurement	3e-09	Luciano M, Nat Genet	NA	NA
	rs7596038-T	0.4349	neuroticism measurement	3e-09	Luciano M, Nat Genet	NA	NA
	rs2717043-T	0.372674	neuroticism measurement	2e-10	Nagel M, Nat Communications	NA	NA
	rs10188070-A	0.34937	neuroticism measurement	6e-10	Nagel M, Nat Communications	NA	NA
	rs2312147-T	0.376046	feeling miserable measurement	2e-13	Nagel M, Nat Communications	NA	NA
	rs2717033-T	0.389236	irritability measurement	3e-08	Nagel M, Nat Communications	NA	NA
	rs2678897-A	0.388562	mood instability measurement	3e-09	Nagel M, Nat Communications	NA	NA
	rs10188070-A	0.34937	mood instability measurement	2e-08	Nagel M, Nat Communications	NA	NA
	rs17049270-T	0.09593	chronotype measurement	2e-08	Jansen PR, Nat Genet	NA	NA
	rs1518395-G	0.613354	wellbeing measurement	4e-10	Baselmans BML, Nat Genet	NA	NA
	rs2678897-A	0.60626	neuroticism measurement	2e-11	Baselmans BML, Nat Genet	NA	NA
	rs2678897-A	0.60626	wellbeing measurement	8e-12	Baselmans BML, Nat Genet	NA	NA
	rs1518395-G	0.613354	wellbeing measurement	7e-09	Baselmans BML, Nat Genet	NA	NA
	rs1518395-G	0.61298	unipolar depression	4e-12	Hyde CL, Nat Genet	NA	NA
	rs2678897-A	0.60626	depressive symptom measurement	2e-11	Baselmans BML, Nat Genet	NA	NA
	rs12713372-C	0.565758	insomnia measurement	8e-09	Lane JM, Nat Genet	NA	NA
	rs12713372-C	0.565758	insomnia measurement	8e-06	Lane JM, Nat Genet	NA	NA
	rs1518393-C	0.619	smoking status measurement	1e-10	Liu M, Nat Genet	NA	NA
	rs1518393-C	0.619	smoking status measurement	1e-13	Liu M, Nat Genet	NA	NA
	rs2678897-A	0.6108	mathematical ability	2e-13	Lee JJ, Nat Genet	NA	NA
	rs10205421-G	0.3421	mathematical ability	5e-13	Lee JJ, Nat Genet	NA	NA
	rs2678897-G	0.3892	mathematical ability	9e-15	Lee JJ, Nat Genet	NA	NA
	rs17049244-T	0.9231	mathematical ability	6e-10	Lee JJ, Nat Genet	NA	NA
	rs10205421-A	0.6579	mathematical ability	7e-09	Lee JJ, Nat Genet	NA	NA
	rs2947349-C	0.26	generalised epilepsy	1e-08	Anney RJ, Lancet Neurol	NA	NA
	rs1568450-A	0.3716	alcohol consumption measurement	1e-10	Karlsson Linner R, Nat Genet	NA	NA
	rs12185644-C	0.29	Childhood absence epilepsy	5e-10	International League Against Epilepsy Consortium on Complex Epilepsies, Nat Commun	NA	NA
	rs1402398-G	0.36	generalised epilepsy	1e-11	International League Against Epilepsy Consortium on Complex Epilepsies, Nat Commun	NA	NA
	rs13016665-C	0.577	smoking behaviour measurement	2e-09	Wootton RE, Psychol Med	NA	NA
	rs2717068-T	0.412	epilepsy	4e-07	EPICURE Consortium, Hum Mol Genet	NA	NA
	rs17049188-?	NR	adolescent idiopathic scoliosis	3e-06	Liu J, Hum Genet	NA	NA
	rs1568452-T	0.3851	unipolar depression	3e-40	Howard DM, Nat Neurosciencee	NA	NA
	rs2717046-T	0.367	unipolar depression	1e-08	Li X, N, Neuropsychopharmacology	NA	NA
	rs2717071-A	0.628	alcohol use disorder; longitudinal alcohol consumption	1e-09	Kranzler HR, Nat Commun	NA	NA
	rs2683616-A	0.624	alcohol use disorder; longitudinal alcohol consumption	5e-10	Kranzler HR, Nat Commun	NA	NA
	rs2717063-A	0.588	alcohol consumption measurement	5e-11	Liu M, Nat Genet	NA	NA
	rs1106090-A	0.6228	self reported educational attainment	1e-10	Lee JJ, Nat Genet	NA	NA
	rs60589532-A	0.9345	self reported educational attainment	3e-09	Lee JJ, Nat Genet	NA	NA
	rs7595529-A	0.9213	self reported educational attainment	2e-12	Lee JJ, Nat Genet	NA	NA
	rs7595529-A	0.926	cognitive function measurement	4e-11	Lee JJ, Nat Genet	NA	NA
WDR27	rs13192566-C	0.146	Insomnia complaints	2e-08	Hammerschlag AR, Nat Genet	rs7773552	0.0413
	rs3736712-C	0.37	Eye morphology	8e-10	Cha S, BMC Genom	rs7773552	0.0426
	rs3891969-A	0.15	Hallux valgus	2e-06	Arbeeva L, J of Foot and Ank Res	rs7773552	0.355
	rs75908454-C	0.1	Response to anti-TNF therapy in rheumatoid arthritis	6e-07	Honne K, Art Res Therp	rs7773552	0.037
	rs2473446-G	0.047292	Neutrophil count	3e-10	Chen MH, Hum Mol Gene	rs7773552	0.0026
	rs6459650-C	0.275	Smoking initiation (ever regular vs never regular) (MTAG)	1e-08	Liu M, Nat Genet	rs7773552	0.0003
	rs6924023-A	0.7548	Educational attainment (years of education)	5e-11	Lee JJ, Nat Genet	rs7773552	0.6331
